# *De novo* whole genome assembly of the globally invasive green shore crab *Carcinus maenas* (Linnaeus, 1758) via long-read Oxford Nanopore MinION sequencing

**DOI:** 10.1101/2025.05.19.654951

**Authors:** Jolanda K. Brons, Thomas Hackl, Riccardo Iacovelli, Kristina Haslinger, Sébastian Lequime, Sancia E.T. van der Meij

**Author notes:** these authors contributed equally to this work (Jolanda K. Brons, Thomas Hackl).

## Abstract

Invasive species are rapidly reshaping aquatic ecosystems worldwide at an accelerating pace, with profound ecological and economic impacts. Many crustacean species have demonstrated invasive potential or are already well-established invaders. The green shore crab, *Carcinus maenas*, native to Europe and North Africa, is one of the most successful global marine invaders and is now present on six continents. Although the role of genomics in invasion science is increasingly recognized, genomic resources for brachyuran crabs remain limited, including the notable absence of a reference genome for *C. maenas*. Here we report on a *de novo* whole genome assembly of *C. maenas* via long-read Oxford Nanopore Technology sequencing. The assembly spans 1.09 Gbp across 21,887 scaffolds (N50 = 15 Mbp) with a BUSCO completeness of 98.4%, providing a high-quality resource for future genomic analyses. Additionally, we provide a detailed protocol for obtaining high-quality DNA to successfully sequence brachyuran crabs using a long-read approach, including strategies to address nanopore blockage issues. This new resource expands available genomic data for the species-rich infraorder Brachyura, and provides a valuable foundation for understanding the genetic factors underlying the global invasion success of *C. maenas*, supporting future research in marine invasion genomics.
