## Supplementary Table 1 for "*De novo* whole genome assembly of the globally invasive green shore crab *Carcinus maenas* (Linnaeus, 1758) via long-read Oxford Nanopore MinION sequencing"

### Sheet: Crab genome assembly
	Carcinus maenasgenome assembly
	Sample	Gender	Preservation	Extraction method	Short fragment removal	Pore check	Run time	~ N50 (kb)	A260/ 230	ng DNA library	Basecalled bases (Mb)
	C. maenas1	Male**	ethanol	G tip 20 modified	SFE-A	1,5h	0h40m	N/A	2.07	N/A	0.75
	C. maenas1	Male**	ethanol	G tip 20 modified	SFE-A	1,5h	20h43m	3.58	1.94	N/A	308.29
	C. maenas1	Male**	ethanol	G tip 20 modified	SFE-A	1,5h	5h48m	5.86	2.18	N/A	964.16
	C. maenas2	Male***	DESS	G tip 20 modified	SFE-A	1,5h	2h54m	7.32	2.06	38.4	592.34
	C. maenas WGA2*	Male***	DESS	G tip 20 modified	SFE-A	1,5h	2h34m	4.83	N/A	37.2	116.43
	C. maenas WGA2	Male***	DESS	G tip 20 modified	SFE-A	0,5h	19h7m	5.17	N/A	37.2	31.72
	C. maenas2	Male***	DESS	G tip 20 modified	SFE-A	0,5h	2h43m	7.11	2.06	30	629.67
	C. maenas2	Male***	DESS	G tip 20 modified	SFE-A	0,5h	2h9m	7.05	2.06	30	284.4
	C. maenas2	Male***	DESS	Powersoil pro kit	SFE-A	0,5h	19h52m	7.23	2.37	59.1	339.38
	C. maenas2	Male***	DESS	G tip 20 modified	SFE-A	0,5h	24h0m	7.49	2.06	30	154.77
	C. maenas2	Male***	DESS	G tip 20 modified	SFE-A	0,5h	18h42m	15.69	2.06	30	207.2
	C. maenas2	Male***	DESS	G tip 20 modified	SFE-A	0,5h	2h20m	7.08	2.06	30	238.78
	C. maenas2	Male***	DESS	G tip 20 modified	SFE-A	0,5h	2h18m	6.77	2.06	30	169.25
	C. maenas WGA2	Male***	DESS	G tip 20 modified	SFE-A	0,5h	20h59m	4.72	N/A	37.2	109.78
	C. maenas2	Male***	DESS	Powersoil pro kit	SFE-A	0,5h	2h22m	7.24	2.37	59.1	546.85
	C. maenas2	Male***	DESS	Powersoil pro kit	SFE-A	0,5h	2h23m	7.32	2.37	59.1	397.58
	C. maenas2	Male***	DESS	Powersoil pro kit	SFE-A	0,5h	2h20m	7.22	2.37	59.1	311.31
	C. maenas WGA2	Male***	DESS	G tip 20 modified	SFE-A	0,5h	2h22m	4.59	N/A	37.2	100.54
	C. maenas2	Male***	DESS	G tip 20 modified	SFE-A	0,5h	19h24m	4.53	1.71	30	579.58
	C. maenas2	Male***	DESS	G tip 20 modified	SFE-A	0,5h	17h12m	4.87	1.71	30	312.55
	C. maenas2	Male***	DESS	G tip 20 modified	SFE-A	0,5h	17h4m	4.96	1.71	30	233.43
	C. maenas2	Male***	DESS	G tip 20 modified	SFE-A	0,5h	18h54m	4.86	1.71	24.6	80.41
	C. maenas2	Male***	DESS	G tip 20 modified	SFE-B	0,5h	2h22m	5.56	2.82	49.4	554.72
	C. maenas2	Male***	DESS	G tip 20 modified	SFE-B	0,5h	2h21m	5.01	1.86	25.7	385.71
	C. maenas2	Male***	DESS	G tip 20 modified & powersoil pro kit	SFE-A & SFE-B	0,5h	2h26m	6.19	1.66	30.3	354.96
	C. maenas2	Male***	DESS	G tip 20 modified & powersoil pro kit	SFE-A & SFE-B	0,5h	2h19m	6.28	1.66	30.3	308.9
	C. maenas2	Male***	DESS	G tip 20 modified & powersoil pro kit	SFE-A & SFE-B	0,5h	2h19m	6.44	1.66	26	229.81
	C. maenas2	Male***	DESS	G tip 20 modified & powersoil pro kit	SFE-A & SFE-B	0,5h	2h19m	6.46	1.66	20.2	174.72
	C. maenas2	Male***	DESS	G tip 20 modified & powersoil pro kit	SFE-A & SFE-B	0,5h	19h40m	4.83	1.71	24.6	412.58
	C. maenas2	Male***	DESS	G tip 20 modified	SFE-B	0,5h	17h53m	5.55	1.86	32.1	190.19
	C. maenas2	Male***	DESS	G tip 20 modified	SFE-B	0,5h	16h50m	5.55	1.86	32.1	119.7
	C. maenas2	Male***	DESS	G tip 20 modified	SFE-B	0,5h	2h24m	5.15	1.86	32.1	507.18
	C. maenas2	Male***	DESS	G tip 20 modified	SFE-A	0,5h	1h59m	5.22	3.02	30.2	313.52
	C. maenas2	Male***	DESS	G tip 20 modified	SFE-A	0,5h	2h13m	5.24	3.02	30.2	399.8
	C. maenas2	Male***	DESS	G tip 20 modified	SFE-A	0,5h	2h20m	5.13	3.02	30.2	297.17
	C. maenas2	Male***	DESS	G tip 20 modified	SFE-A	0,5h	2h21m	5.23	3.02	30.2	299.66
	C. maenas2	Male***	DESS	G tip 20 modified	SFE-A	0,5h	2h21m	5.34	3.02	30.2	180.17
	C. maenas2	Male***	DESS	G tip 20 modified	SFE-B	0,5h	19h23m	5.24	1.86	30.2	318.12
	C. maenas2	Male***	DESS	Powersoil pro kit	SFE-A	0,5h	20h2m	6.02	3.52	33	245.45
	C. maenas2	Male***	DESS	Powersoil pro kit	SFE-A	0,5h	19h0m	5.88	3.52	33	176.75
	C. maenas2	Male***	DESS	Powersoil pro kit	SFE-A	0,5h	18h45m	6.07	3.52	33	120.17
	C. maenas2	Male***	DESS	Powersoil pro kit	SFE-A	0,5h	18h45m	6.03	3.52	33	52.75
	C. maenas2	Male***	DESS	Powersoil pro kit	SFE-A	0,5h	21h15m	5.9	3.52	33	38.45
	1 Sequencing was performed at the Groningen Research Institute of Pharmacy, University of Groningen, Groningen, The Netherlands							253.81			12389.7
	2 Sequencing was performed at the Groningen Institute for Evolutionary Life Sciences, University of Groningen, Groningen, The Netherlands
	* Whole genome amplification
	** C. maenas Schiermonnikoog, the Netherlands (53.470427, 6.166608)
	*** C. maenas Lauwersoog, the Netherlands (53.410545, 6.208381)
